# NOGEA: Network-Oriented Gene Entropy Approach for Dissecting Disease Comorbidity and Drug Repositioning

**DOI:** 10.1101/2020.04.01.019901

**Authors:** Zihu Guo, Yingxue Fu, Chao Huang, Chunli Zheng, Ziyin Wu, Xuetong Chen, Shuo Gao, Yaohua Ma, Mohamed Shahen, Yan Li, Pengfei Tu, Jingbo Zhu, Zhenzhong Wang, Wei Xiao, Yonghua Wang

## Abstract

Rapid development of high-throughput technologies has permitted the identification of an increasing number of disease-associated genes (DAGs), which are important for understanding disease initiation and developing precision therapeutics. However, DAGs often contain large amounts of redundant or false positive information, leading to difficulties in quantifying and prioritizing potential relationships between these DAGs and human diseases. In this study, a network-oriented gene entropy approach (NOGEA) is proposed for accurately inferring master genes that contribute to specific diseases by quantitatively calculating their perturbation abilities on directed disease-specific gene networks. In addition, we confirmed that the master genes identified by NOGEA have a high reliability for predicting disease-specific initiation events and progression risk. Master genes may also be used to extract the underlying information of different diseases, thus revealing mechanisms of disease comorbidity. More importantly, approved therapeutic targets are topologically localized in a small neighborhood of master genes on the interactome network, which provides a new way for predicting new drug-disease associations. Through this method, 11 old drugs were newly identified and predicted to be effective for treating pancreatic cancer and then validated by *in vitro* experiments. Collectively, the NOGEA was useful for identifying master genes that control disease initiation and co-occurrence, thus providing a valuable strategy for drug efficacy screening and repositioning. NOGEA codes are publicly available at https://github.com/guozihuaa/NOGEA.
