## Supplementary File 6 for "NOGEA: Network-Oriented Gene Entropy Approach for Dissecting Disease Comorbidity and Drug Repositioning"

V1	V2	gene1	gene2	DiseaseName.x	DiseaseName.y
D003920	D008527	INSR	IGF1R	Diabetes Mellitus	Medulloblastoma
D003920	D008527	IRS1	IGF1R	Diabetes Mellitus	Medulloblastoma
D003920	D008527	INSR	IGF2	Diabetes Mellitus	Medulloblastoma
D003920	D008527	INSR	VAV1	Diabetes Mellitus	Medulloblastoma
D003920	D008527	RAC1	VAV1	Diabetes Mellitus	Medulloblastoma
D003920	D008527	RAC1	STAT3	Diabetes Mellitus	Medulloblastoma
D003920	D008527	LEPR	STAT3	Diabetes Mellitus	Medulloblastoma
D003920	D008527	INSR	IRS2	Diabetes Mellitus	Medulloblastoma
D003920	D009447	INSR	PTPN11	Diabetes Mellitus	Neuroblastoma
D003920	D009447	IRS1	PTPN11	Diabetes Mellitus	Neuroblastoma
D003920	D009447	LEPR	PTPN11	Diabetes Mellitus	Neuroblastoma
D003920	D009447	PRKCB	PTPN11	Diabetes Mellitus	Neuroblastoma
D003920	D009447	CAT	PTPN11	Diabetes Mellitus	Neuroblastoma
D003920	D009447	INSR	HRAS	Diabetes Mellitus	Neuroblastoma
D003920	D009447	AGTR1	HRAS	Diabetes Mellitus	Neuroblastoma
D003920	D009447	IRS1	ALK	Diabetes Mellitus	Neuroblastoma
D003920	D009447	IRS1	NTRK1	Diabetes Mellitus	Neuroblastoma
D003920	D009447	PTGIR	GNAS	Diabetes Mellitus	Neuroblastoma
D003920	D009634	INSR	HRAS	Diabetes Mellitus	Noonan Syndrome	https://www.ncbi.nlm.nih.gov/pubmed/23153973
D003920	D009634	AGTR1	HRAS	Diabetes Mellitus	Noonan Syndrome
D003920	D009634	INSR	PTPN11	Diabetes Mellitus	Noonan Syndrome
D003920	D009634	IRS1	PTPN11	Diabetes Mellitus	Noonan Syndrome
D003920	D009634	LEPR	PTPN11	Diabetes Mellitus	Noonan Syndrome
D003920	D009634	PRKCB	PTPN11	Diabetes Mellitus	Noonan Syndrome
D003920	D009634	CAT	PTPN11	Diabetes Mellitus	Noonan Syndrome
D003920	D018268	INSR	IGF1R	Diabetes Mellitus	Adrenocortical Carcinoma	https://www.ncbi.nlm.nih.gov/pmc/articles/PMC3253431/
D003920	D018268	IRS1	IGF1R	Diabetes Mellitus	Adrenocortical Carcinoma	Diabetes and Risk of Renal Cell Carcinoma
D003920	D018268	AGTR1	EGFR	Diabetes Mellitus	Adrenocortical Carcinoma
D003920	D018268	INSR	IGF2	Diabetes Mellitus	Adrenocortical Carcinoma
D003920	D018268	PRKCB	TOP2A	Diabetes Mellitus	Adrenocortical Carcinoma
D007938	D008228	ABL1	CD19	Leukemia	Lymphoma, Non-Hodgkin
D007938	D008228	PRKCA	SYK	Leukemia	Lymphoma, Non-Hodgkin
D007938	D008228	PRKCA	BCL2	Leukemia	Lymphoma, Non-Hodgkin
D007938	D008228	PTPN11	CXCR4	Leukemia	Lymphoma, Non-Hodgkin
D007938	D008228	JAK2	CXCR4	Leukemia	Lymphoma, Non-Hodgkin
D007938	D008228	ESR1	AKT1	Leukemia	Lymphoma, Non-Hodgkin
D007938	D008228	PTEN	AKT1	Leukemia	Lymphoma, Non-Hodgkin
D007938	D008228	ESR1	AKT2	Leukemia	Lymphoma, Non-Hodgkin
D007938	D009202	PRKCA	FAS	Leukemia	Cardiomyopathies
D007938	D009202	PRKCA	ITGB1	Leukemia	Cardiomyopathies
D007938	D009202	PRKCA	ADRBK1	Leukemia	Cardiomyopathies
D007938	D009202	PTPN11	BDKRB2	Leukemia	Cardiomyopathies
D007938	D009202	PTPN11	STAT3	Leukemia	Cardiomyopathies
D007938	D009202	JAK2	STAT3	Leukemia	Cardiomyopathies
D007938	D009202	PRKCA	ADCY5	Leukemia	Cardiomyopathies
D007938	D009202	PRKCZ	ADCY5	Leukemia	Cardiomyopathies
D007938	D009202	PTPN11	CAT	Leukemia	Cardiomyopathies
D008228	D012516	AKT1	MDM2	Lymphoma, Non-Hodgkin	Osteosarcoma
D008228	D012516	AKT1	MST1R	Lymphoma, Non-Hodgkin	Osteosarcoma
D008228	D012516	BCL2	TP53	Lymphoma, Non-Hodgkin	Osteosarcoma
D008228	D013964	SYK	EPOR	Lymphoma, Non-Hodgkin	Thyroid Neoplasms
D008228	D013964	BCL2	HRAS	Lymphoma, Non-Hodgkin	Thyroid Neoplasms
D008228	D016889	AKT1	ESR1	Lymphoma, Non-Hodgkin	Endometrial Neoplasms
D008228	D016889	AKT2	ESR1	Lymphoma, Non-Hodgkin	Endometrial Neoplasms
D008228	D016889	AKT1	EP300	Lymphoma, Non-Hodgkin	Endometrial Neoplasms
D008228	D016889	BCL2	TP53	Lymphoma, Non-Hodgkin	Endometrial Neoplasms
D008228	D016889	IL2RB	SOCS3	Lymphoma, Non-Hodgkin	Endometrial Neoplasms
D008228	D016889	CXCR4	SOCS3	Lymphoma, Non-Hodgkin	Endometrial Neoplasms
D008228	D016889	AKT1	ESR2	Lymphoma, Non-Hodgkin	Endometrial Neoplasms
D008228	D016889	AKT1	PTEN	Lymphoma, Non-Hodgkin	Endometrial Neoplasms
