## Supplementary File 7 for "NOGEA: Network-Oriented Gene Entropy Approach for Dissecting Disease Comorbidity and Drug Repositioning"

### Sheet: disease names
MESH ID	diseasename
D000437	Alcoholism
D000544	Alzheimer Disease
D001714	Bipolar Disorder
D003324	Coronary Artery Disease
D003920	Diabetes Mellitus
D004827	Epilepsy
D008527	Medulloblastoma
D010195	Pancreatitis
D010300	Parkinson Disease
D012559	Schizophrenia
D018268	Adrenocortical Carcinoma

### Sheet: relationships
V1	V2	curted	NDCS(V1→V2)	NDCS(V2→V1)	DiseaseName.V1	DiseaseName.V2
D000437	D010300	NO	4.05397	-1.72238	Alcoholism	Parkinson Disease
D000544	D010300	YES	4.19615	5.77799	Alzheimer Disease	Parkinson Disease
D001714	D010300	YES	3.31036	0.808083	Bipolar Disorder	Parkinson Disease
D003324	D010300	NO	1.98878	2.00056	Coronary Artery Disease	Parkinson Disease
D003920	D010300	YES	2.3823	5.27918	Diabetes Mellitus	Parkinson Disease
D004827	D010300	YES	3.86408	3.35219	Epilepsy	Parkinson Disease
D008527	D010300	NO	2.40241	9.83679	Medulloblastoma	Parkinson Disease
D010195	D010300	NO	2.7376	-1.89243	Pancreatitis	Parkinson Disease
D010300	D012559	YES	2.81038	4.0828	Parkinson Disease	Schizophrenia
D010300	D018268	YES	9.91026	1.88098	Parkinson Disease	Adrenocortical Carcinoma
D000437	D000544	NO	3.34964	-2.28923	Alcoholism	Alzheimer Disease
D000437	D001714	NO	0.765878	-1.58312	Alcoholism	Bipolar Disorder
D000437	D004827	NO	5.63854	-0.397149	Alcoholism	Epilepsy
D000437	D012559	YES	4.46238	-1.80655	Alcoholism	Schizophrenia
D000544	D001714	NO	0.0532436	4.57111	Alzheimer Disease	Bipolar Disorder
D000544	D003324	YES	2.13177	5.04292	Alzheimer Disease	Coronary Artery Disease
D000544	D003920	YES	4.62804	3.10698	Alzheimer Disease	Diabetes Mellitus
D000544	D008527	NO	9.94743	2.16325	Alzheimer Disease	Medulloblastoma
D000544	D010195	YES	-1.7376	2.56391	Alzheimer Disease	Pancreatitis
D000544	D012559	YES	2.54424	5.61367	Alzheimer Disease	Schizophrenia
D000544	D018268	NO	10.1653	1.88853	Alzheimer Disease	Adrenocortical Carcinoma
D001714	D003920	NO	6.09593	0.698292	Bipolar Disorder	Diabetes Mellitus
D001714	D004827	NO	4.534	-0.19799	Bipolar Disorder	Epilepsy
D001714	D012559	NO	3.90781	0.758198	Bipolar Disorder	Schizophrenia
D003324	D003920	NO	5.6382	0.955688	Coronary Artery Disease	Diabetes Mellitus
D003324	D008171	NO	1.90544	2.85081	Coronary Artery Disease	Lung Diseases
D003324	D012559	NO	3.3844	1.69414	Coronary Artery Disease	Schizophrenia
D003920	D004827	NO	2.83534	5.21177	Diabetes Mellitus	Epilepsy
D003920	D008171	NO	1.6157	7.6003	Diabetes Mellitus	Lung Diseases
D003920	D012559	YES	2.58572	5.69744	Diabetes Mellitus	Schizophrenia
D004827	D012559	YES	2.81765	3.26538	Epilepsy	Schizophrenia
D008527	D018268	NO	7.4223	10.1989	Medulloblastoma	Adrenocortical Carcinoma
D010195	D012559	YES	2.57423	-2.2184	Pancreatitis	Schizophrenia
