## Supplementary File 11 for "NOGEA: Network-Oriented Gene Entropy Approach for Dissecting Disease Comorbidity and Drug Repositioning"

rankscore	Gene	disease	differential network-based methodology
1	CAV1	Systemic lupus (CD4 cells)	core
1	ITGB4	Systemic lupus (B cells)	core
1	EZR	Rheumatoid arthritis (B cells)	core
0.989637306	NR3C1	Rheumatoid arthritis (B cells)	non_core
0.989247312	PIK3R1	Systemic lupus (CD4 cells)	non_core
0.979274611	IFNAR1	Rheumatoid arthritis (B cells)	non_core
0.978494624	SRC	Systemic lupus (CD4 cells)	core
0.974683544	IGF1R	Systemic lupus (B cells)	non_core
0.968911917	PTEN	Rheumatoid arthritis (B cells)	core
0.967741935	CCR5	Systemic lupus (CD4 cells)	non_core
0.958549223	CEBPA	Rheumatoid arthritis (B cells)	core
0.956989247	PRKCE	Systemic lupus (CD4 cells)	core
0.949367089	ERBB2	Systemic lupus (B cells)	core
0.948186528	CASP1	Rheumatoid arthritis (B cells)	non_core
0.946236559	ARHGEF12	Systemic lupus (CD4 cells)	non_core
0.937823834	CASP9	Rheumatoid arthritis (B cells)	non_core
0.935483871	MAP2	Systemic lupus (CD4 cells)	core
0.92746114	SPTAN1	Rheumatoid arthritis (B cells)	non_core
0.924731183	EPHB1	Systemic lupus (CD4 cells)	core
0.924050633	ENO2	Systemic lupus (B cells)	non_core
0.917098446	ING1	Rheumatoid arthritis (B cells)	non_core
0.913978495	PRKCB	Systemic lupus (CD4 cells)	core
0.906735751	NOS1	Rheumatoid arthritis (B cells)	core
0.903225806	BACE1	Systemic lupus (CD4 cells)	non_core
0.898734177	STAT1	Systemic lupus (B cells)	core
0.896373057	DUSP4	Rheumatoid arthritis (B cells)	non_core
0.892473118	PARD6B	Systemic lupus (CD4 cells)	core
0.886010363	ITGA2B	Rheumatoid arthritis (B cells)	non_core
0.88172043	PRMT5	Systemic lupus (CD4 cells)	non_core
0.875647668	SOCS1	Rheumatoid arthritis (B cells)	non_core
0.873417722	ITGA9	Systemic lupus (B cells)	core
0.870967742	GAB1	Systemic lupus (CD4 cells)	core
0.865284974	RGS16	Rheumatoid arthritis (B cells)	non_core
0.860215054	TNFRSF17	Systemic lupus (CD4 cells)	non_core
0.85492228	BCL2L11	Rheumatoid arthritis (B cells)	non_core
0.849462366	CD38	Systemic lupus (CD4 cells)	non_core
0.848101266	CD38	Systemic lupus (B cells)	non_core
0.844559585	LUC7L2	Rheumatoid arthritis (B cells)	non_core
0.838709677	PSMA5	Systemic lupus (CD4 cells)	non_core
0.834196891	SMC1A	Rheumatoid arthritis (B cells)	non_core
0.827956989	STAT1	Systemic lupus (CD4 cells)	core
0.823834197	HES1	Rheumatoid arthritis (B cells)	core
0.82278481	CALD1	Systemic lupus (B cells)	non_core
0.817204301	TANC1	Systemic lupus (CD4 cells)	non_core
0.813471503	RFC5	Rheumatoid arthritis (B cells)	non_core
0.806451613	CCNB1	Systemic lupus (CD4 cells)	core
0.803108808	EIF2B5	Rheumatoid arthritis (B cells)	non_core
0.797468354	RRM2	Systemic lupus (B cells)	non_core
0.795698925	CALD1	Systemic lupus (CD4 cells)	non_core
0.792746114	CCR2	Rheumatoid arthritis (B cells)	non_core
0.784946237	CD93	Systemic lupus (CD4 cells)	core
0.78238342	CDKN1A	Rheumatoid arthritis (B cells)	core
0.774193548	BUB1	Systemic lupus (CD4 cells)	core
0.772151899	RGS7	Systemic lupus (B cells)	non_core
0.772020725	PRKAA1	Rheumatoid arthritis (B cells)	non_core
0.76344086	CRP	Systemic lupus (CD4 cells)	core
0.761658031	VDR	Rheumatoid arthritis (B cells)	core
0.752688172	TNFRSF10D	Systemic lupus (CD4 cells)	non_core
0.751295337	TUBB2A	Rheumatoid arthritis (B cells)	non_core
0.746835443	PARK2	Systemic lupus (B cells)	core
0.741935484	SORL1	Systemic lupus (CD4 cells)	non_core
0.740932642	SLC8A1	Rheumatoid arthritis (B cells)	non_core
0.731182796	PRKCI	Systemic lupus (CD4 cells)	core
0.730569948	UBE2L3	Rheumatoid arthritis (B cells)	non_core
0.721518987	PTGDS	Systemic lupus (B cells)	non_core
0.720430108	C1QB	Systemic lupus (CD4 cells)	core
0.720430108	C1QB	Systemic lupus (CD4 cells)	core
0.720207254	CETN3	Rheumatoid arthritis (B cells)	non_core
0.70984456	TLR8	Rheumatoid arthritis (B cells)	non_core
0.709677419	CDC25C	Systemic lupus (CD4 cells)	core
0.699481865	STK4	Rheumatoid arthritis (B cells)	non_core
0.698924731	EIF2AK2	Systemic lupus (CD4 cells)	core
0.696202532	PLSCR1	Systemic lupus (B cells)	non_core
0.689119171	MERTK	Rheumatoid arthritis (B cells)	core
0.688172043	ANXA1	Systemic lupus (CD4 cells)	core
0.678756477	BANP	Rheumatoid arthritis (B cells)	non_core
0.677419355	PBK	Systemic lupus (CD4 cells)	non_core
0.670886076	PTN	Systemic lupus (B cells)	core
0.668393782	C1QA	Rheumatoid arthritis (B cells)	non_core
0.666666667	SNTB1	Systemic lupus (CD4 cells)	non_core
0.658031088	GRASP	Rheumatoid arthritis (B cells)	non_core
0.655913978	RRM2	Systemic lupus (CD4 cells)	non_core
0.647668394	S1PR2	Rheumatoid arthritis (B cells)	non_core
0.64556962	HOXB6	Systemic lupus (B cells)	non_core
0.64516129	TOP2A	Systemic lupus (CD4 cells)	non_core
0.637305699	RORA	Rheumatoid arthritis (B cells)	core
0.634408602	CSNK1A1	Systemic lupus (CD4 cells)	non_core
0.626943005	TCF7L2	Rheumatoid arthritis (B cells)	core
0.623655914	PLSCR1	Systemic lupus (CD4 cells)	non_core
0.620253165	IRF7	Systemic lupus (B cells)	core
0.616580311	CREM	Rheumatoid arthritis (B cells)	core
0.612903226	IGHM	Systemic lupus (CD4 cells)	non_core
0.606217617	PCMT1	Rheumatoid arthritis (B cells)	non_core
0.602150538	BIRC5	Systemic lupus (CD4 cells)	core
0.595854922	NEDD4	Rheumatoid arthritis (B cells)	core
0.594936709	NR1H4	Systemic lupus (B cells)	core
0.591397849	SQSTM1	Systemic lupus (CD4 cells)	core
0.585492228	TNFSF10	Rheumatoid arthritis (B cells)	non_core
0.580645161	MX1	Systemic lupus (CD4 cells)	non_core
0.575129534	SERTAD1	Rheumatoid arthritis (B cells)	non_core
0.569892473	EEF2	Systemic lupus (CD4 cells)	non_core
0.569620253	MYB	Systemic lupus (B cells)	core
0.564766839	MITF	Rheumatoid arthritis (B cells)	core
0.559139785	PIK3R3	Systemic lupus (CD4 cells)	core
0.554404145	ATF4	Rheumatoid arthritis (B cells)	non_core
0.548387097	IGLC1	Systemic lupus (CD4 cells)	non_core
0.544303797	EIF2AK2	Systemic lupus (B cells)	core
0.544041451	CTBP2	Rheumatoid arthritis (B cells)	core
0.537634409	ACACA	Systemic lupus (CD4 cells)	non_core
0.533678756	TXNDC9	Rheumatoid arthritis (B cells)	non_core
0.52688172	LGALS3BP	Systemic lupus (CD4 cells)	non_core
0.523316062	ERRFI1	Rheumatoid arthritis (B cells)	non_core
0.518987342	SREBF1	Systemic lupus (B cells)	core
0.516129032	CCNA2	Systemic lupus (CD4 cells)	core
0.512953368	TAX1BP1	Rheumatoid arthritis (B cells)	non_core
0.505376344	CXCL13	Systemic lupus (CD4 cells)	non_core
0.502590674	ZNF165	Rheumatoid arthritis (B cells)	non_core
0.494623656	PML	Systemic lupus (CD4 cells)	core
0.493670886	ST14	Systemic lupus (B cells)	non_core
0.492227979	RALA	Rheumatoid arthritis (B cells)	non_core
0.483870968	CDC25A	Systemic lupus (CD4 cells)	core
0.481865285	NMI	Rheumatoid arthritis (B cells)	non_core
0.47311828	ADAMTS10	Systemic lupus (CD4 cells)	non_core
0.471502591	TLR7	Rheumatoid arthritis (B cells)	non_core
0.46835443	RARB	Systemic lupus (B cells)	core
0.462365591	SOX9	Systemic lupus (CD4 cells)	core
0.461139896	SYNCRIP	Rheumatoid arthritis (B cells)	non_core
0.451612903	IRF7	Systemic lupus (CD4 cells)	core
0.450777202	AIFM1	Rheumatoid arthritis (B cells)	non_core
0.443037975	HOXB1	Systemic lupus (B cells)	core
0.440860215	CDC20	Systemic lupus (CD4 cells)	core
0.440414508	MNDA	Rheumatoid arthritis (B cells)	non_core
0.430107527	STAT2	Systemic lupus (CD4 cells)	non_core
0.430051813	IKZF1	Rheumatoid arthritis (B cells)	non_core
0.419689119	RAB10	Rheumatoid arthritis (B cells)	non_core
0.419354839	TRPC1	Systemic lupus (CD4 cells)	non_core
0.417721519	PPARGC1A	Systemic lupus (B cells)	core
0.409326425	BCOR	Rheumatoid arthritis (B cells)	non_core
0.408602151	FOXM1	Systemic lupus (CD4 cells)	core
0.398963731	SFPQ	Rheumatoid arthritis (B cells)	non_core
0.397849462	MYB	Systemic lupus (CD4 cells)	non_core
0.392405063	HERC5	Systemic lupus (B cells)	non_core
0.388601036	DTX3L	Rheumatoid arthritis (B cells)	non_core
0.387096774	CARD8	Systemic lupus (CD4 cells)	core
0.378238342	SYNE2	Rheumatoid arthritis (B cells)	non_core
0.376344086	MT2A	Systemic lupus (CD4 cells)	non_core
0.367875648	MED6	Rheumatoid arthritis (B cells)	non_core
0.367088608	LGALS3BP	Systemic lupus (B cells)	non_core
0.365591398	TAP1	Systemic lupus (CD4 cells)	non_core
0.357512953	NR5A2	Rheumatoid arthritis (B cells)	core
0.35483871	EIF3L	Systemic lupus (CD4 cells)	non_core
0.347150259	CCNT1	Rheumatoid arthritis (B cells)	non_core
0.344086022	EIF4B	Systemic lupus (CD4 cells)	non_core
0.341772152	MX1	Systemic lupus (B cells)	non_core
0.336787565	ARIH1	Rheumatoid arthritis (B cells)	non_core
0.333333333	SP110	Systemic lupus (CD4 cells)	non_core
0.32642487	RMI1	Rheumatoid arthritis (B cells)	non_core
0.322580645	SP100	Systemic lupus (CD4 cells)	non_core
0.316455696	PPARGC1B	Systemic lupus (B cells)	core
0.316062176	NFE2	Rheumatoid arthritis (B cells)	non_core
0.311827957	PAICS	Systemic lupus (CD4 cells)	non_core
0.305699482	SF1	Rheumatoid arthritis (B cells)	non_core
0.301075269	NMI	Systemic lupus (CD4 cells)	non_core
0.295336788	DIS3	Rheumatoid arthritis (B cells)	non_core
0.291139241	COX5A	Systemic lupus (B cells)	non_core
0.290322581	TNK2	Systemic lupus (CD4 cells)	core
0.284974093	IDH1	Rheumatoid arthritis (B cells)	non_core
0.279569892	UBE2L6	Systemic lupus (CD4 cells)	non_core
0.274611399	PDCD2	Rheumatoid arthritis (B cells)	non_core
0.268817204	LAG3	Systemic lupus (CD4 cells)	non_core
0.265822785	NMI	Systemic lupus (B cells)	non_core
0.264248705	SNX9	Rheumatoid arthritis (B cells)	non_core
0.258064516	HMGA2	Systemic lupus (CD4 cells)	core
0.25388601	CACYBP	Rheumatoid arthritis (B cells)	non_core
0.247311828	IFITM1	Systemic lupus (CD4 cells)	non_core
0.243523316	PHLDA1	Rheumatoid arthritis (B cells)	non_core
0.240506329	UBE2L6	Systemic lupus (B cells)	non_core
0.23655914	TNFSF10	Systemic lupus (CD4 cells)	non_core
0.233160622	B9D1	Rheumatoid arthritis (B cells)	non_core
0.225806452	MELK	Systemic lupus (CD4 cells)	core
0.222797927	MYCN	Rheumatoid arthritis (B cells)	core
0.215189873	RUNX1	Systemic lupus (B cells)	core
0.215053763	ATP2B1	Systemic lupus (CD4 cells)	non_core
0.212435233	PPARGC1A	Rheumatoid arthritis (B cells)	core
0.204301075	HDGFRP3	Systemic lupus (CD4 cells)	non_core
0.202072539	MATN1	Rheumatoid arthritis (B cells)	non_core
0.193548387	HERC5	Systemic lupus (CD4 cells)	non_core
0.191709845	ZBTB44	Rheumatoid arthritis (B cells)	non_core
0.189873418	IFITM1	Systemic lupus (B cells)	non_core
0.182795699	HSH2D	Systemic lupus (CD4 cells)	non_core
0.18134715	ARPC5	Rheumatoid arthritis (B cells)	non_core
0.172043011	OASL	Systemic lupus (CD4 cells)	non_core
0.170984456	PLEK	Rheumatoid arthritis (B cells)	non_core
0.164556962	TNFSF10	Systemic lupus (B cells)	non_core
0.161290323	IFI16	Systemic lupus (CD4 cells)	non_core
0.160621762	COPS7B	Rheumatoid arthritis (B cells)	non_core
0.150537634	DRAP1	Systemic lupus (CD4 cells)	non_core
0.150259067	MS4A7	Rheumatoid arthritis (B cells)	non_core
0.139896373	GOLM1	Rheumatoid arthritis (B cells)	non_core
0.139784946	CEBPD	Systemic lupus (CD4 cells)	core
0.139240506	DTX3L	Systemic lupus (B cells)	non_core
0.129533679	AFF4	Rheumatoid arthritis (B cells)	core
0.129032258	EXOSC4	Systemic lupus (CD4 cells)	non_core
0.119170984	TNFRSF13C	Rheumatoid arthritis (B cells)	non_core
0.11827957	GNG4	Systemic lupus (CD4 cells)	core
0.113924051	PPP1R12C	Systemic lupus (B cells)	non_core
0.10880829	POLR1C	Rheumatoid arthritis (B cells)	non_core
0.107526882	DTX3L	Systemic lupus (CD4 cells)	non_core
0.098445596	EIF5	Rheumatoid arthritis (B cells)	non_core
0.096774194	MKI67	Systemic lupus (CD4 cells)	non_core
0.088607595	GLRX	Systemic lupus (B cells)	non_core
0.088082902	PRKAR2B	Rheumatoid arthritis (B cells)	core
0.086021505	PDLIM1	Systemic lupus (CD4 cells)	non_core
0.077720207	AP1S2	Rheumatoid arthritis (B cells)	non_core
0.075268817	RPH3AL	Systemic lupus (CD4 cells)	non_core
0.067357513	GLRX	Rheumatoid arthritis (B cells)	non_core
0.064516129	TDRD7	Systemic lupus (CD4 cells)	non_core
0.063291139	MEIS1	Systemic lupus (B cells)	core
0.056994819	MEIS1	Rheumatoid arthritis (B cells)	core
0.053763441	TWIST1	Systemic lupus (CD4 cells)	core
0	CHMP5	Systemic lupus (CD4 cells)	non_core
0	CNP	Systemic lupus (CD4 cells)	non_core
0	TRIM25	Systemic lupus (CD4 cells)	non_core
0	IFI35	Systemic lupus (CD4 cells)	non_core
0	POU2AF1	Systemic lupus (CD4 cells)	non_core
0	TRIM22	Systemic lupus (CD4 cells)	non_core
0	TRIM5	Systemic lupus (CD4 cells)	non_core
0	MED23	Systemic lupus (CD4 cells)	non_core
0	TRIM21	Systemic lupus (CD4 cells)	non_core
0	CHMP5	Systemic lupus (B cells)	non_core
0	IFI35	Systemic lupus (B cells)	non_core
0	TRIM25	Systemic lupus (B cells)	core
0	PRDM16	Systemic lupus (B cells)	core
0	PRDM4	Rheumatoid arthritis (B cells)	non_core
0	ZNF10	Rheumatoid arthritis (B cells)	non_core
0	NR4A2	Rheumatoid arthritis (B cells)	non_core
0	DENND4A	Rheumatoid arthritis (B cells)	non_core
0	POU3F3	Rheumatoid arthritis (B cells)	non_core
0	SMARCA1	Rheumatoid arthritis (B cells)	non_core
0	RFXAP	Rheumatoid arthritis (B cells)	non_core
0	ZNF331	Rheumatoid arthritis (B cells)	non_core
0	SOX17	Rheumatoid arthritis (B cells)	core
0	TBX2	Rheumatoid arthritis (B cells)	core
