## Supplementary File 16 for "NOGEA: Network-Oriented Gene Entropy Approach for Dissecting Disease Comorbidity and Drug Repositioning"

### Sheet: Sheet1
Name	source		release version
KEGG	www.kegg.jp		Release 84.0, October 1, 2017
CTD	http://ctdbase.org/		October 8, 2017 (15184)
PharmGKB	https://www.pharmgkb.org/		download data:October 1, 2017
TTD	https://db.idrblab.org/ttd/		Release: 15 Sep, 2017
DRUGBANK	https://www.drugbank.ca/		Version 5.0.8 .Released September 20, 2017
MESH	https://www.nlm.nih.gov/mesh/		Version 2.0
OMIM	https://www.omim.org/		download data:September 29th, 2017
